# Design of linked-domain protein inhibitors of UBE2D as tools to study cellular ubiquitination

**DOI:** 10.1101/2024.09.02.610852

**Authors:** Zara Bukhari, Li Gu, Anneroos E. Nederstigt, Logan J. Cope, Derek L. Bolhuis, Kim Harvey, Tristan Allen, Spencer Hill, Yujie Yang, Guy Lawson, Cai Lu, Tommy Tran, Leah Pineda, Leanne Low, Andrew Chiang, Jason Song, Michelle V. Fong, Vanessa M. Rangel, William K. Chan, Gary Kleiger, Dennis Goldfarb, Craig A. Vierra, Nicholas G. Brown, Joseph S. Harrison

## Abstract

Ubiquitin (Ub) is a post-translational modification that largely controls proteostasis through mechanisms spanning transcription, translation, and notably, protein degradation. Ub conjugation occurs through a hierarchical cascade of three enzyme classes (E1, E2, and E3s) involving >1000 proteins that regulate the ubiquitination of proteins. The E2 Ub-conjugating enzymes are the midpoint, yet their cellular roles remain under-characterized, partly due to a lack of inhibitors. For example, the cellular roles of the promiscuous E2 UBE2D/UBCH5 are not well described. Here, we develop a highly selective, multivalent, engineered protein inhibitor for the UBE2D family that simultaneously targets the RING- and backside-binding sites. In HeLa cells, these inhibitors phenocopy knockdown of UBE2D by reducing the IC_50_ to cisplatin and whole-cell proteomics reveal an increased abundance of ∼20% of the identified proteins, consistent with reduced Ub degradation and proteotoxic stress. These precision tools will enable new studies probing UBE2D’s central role in proteome management.
