## Supplemental Table 5 for "Design of linked-domain protein inhibitors of UBE2D as tools to study cellular ubiquitination"

### Sheet: Sheet1
Construct	Sequence
RING-UBL	SLTAQQSSLIREDKSNAKLWNEVLASLKDRPASGSPFQLFLSKVEETFQCICCQELVFRPITTVCQHNVCKDCLDRSFRAQVFSCPACRYDLGRSYAMQVNQPLQTVLNQLFPGYGNGRGGSSGGSSGGSSGGSSMWIQVRTMDGRQTHTVDSLSRLTKVEELRRKIQELFHVEPGLQRLFYRGKQMEDGHTLFDYEVRLNDTIQLLVRQS
UBOX-UBL	AEIDYSDAPDEFRDPIMDTLMTDPVRLPSGTVVDRSIILRHLLNSPTDPFNRQMLTESMLEPVPELKEQIQAWMREKQSSDHGGSSGGSSGGSSMWIQVRTMDGRQTHTVDSLSRLTKVEELRRKIQELFHVEPGLQRLFYRGKQMEDGHTLFDYEVRLNDTIQLLVRQS
UBOX-UBLcontrol	AEIDYSDAPDEFRDTIMDTLMTDPVRLPSGTVVDRSIILRHLLNSPTDPFNRQMLTESMLEPVPELKEQIQAWMREKQSSDHGGSSGGSSGGSSMWIQVRTMDGRQTHTVDSLSRLTKVEELRRKIQELFHVEPGLQRLVYRGKQMEDGHTLFDYEVRLNDTIQLLVRQS
UBOX-Udv1short	AEIDYSDAPDEFRDPIMDTLMTDPVRLPSGTVVDRSIILRHLLNSPTDPFNRQMLTESMLEPVPELKEQIQAWMREKQSSDHGGSSGGSSGGSSMQIFVKKFWGKTITLEVEPSDTIENVKAKIQDKEGIPPDQQRLIFAGKQLEDGRTLSDYNIQKKFTLYLAYGLRAG
UBOX-Udv1long	AEIDYSDAPDEFRDPIMDTLMTDPVRLPSGTVVDRSIILRHLLNSPTDPFNRQMLTESMLEPVPELKEQIQAWMREKQSSDHGGSSGGSSGGSSGGSSMQIFVKKFWGKTITLEVEPSDTIENVKAKIQDKEGIPPDQQRLIFAGKQLEDGRTLSDYNIQKKFTLYLAYGLRAG
