## Supplemental Table 4 for "Design of linked-domain protein inhibitors of UBE2D as tools to study cellular ubiquitination"

### Sheet: Sheet1
Uniprot	Name	Full name	Log2(FC)
UBL Domains
P62861	FAU	FAU ubiquitin-like and ribosomal protein S30	6.56551
Q9GZQ8	MAP1LC3B	Autophagy-related ubiquitin-like modifier LC3 B	1.06458
Q71RG4	TMUB2	Transmembrane and ubiquitin-like domain-containing protein 2	1.56819
P63165	SUMO1	Small ubiquitin-related modifier 1	2.90538
E2 enzymes
Q9H832	UBE2Z	Ubiquitin-conjugating enzyme E2 Z	2.63174
Q9C0C9	UBE2O	(E3-independent) E2 ubiquitin-conjugating enzyme	-1.05193
Q9Y3C8	UFC1	Ubiquitin-fold modifier-conjugating enzyme 1	2.63174
E3 enzymes
O15344	MID1	E3 ubiquitin-protein ligase Midline-1	-1.25202
P62877	RBX1	E3 ubiquitin-protein ligase RBX1	1.06523
Q15386	UBE3C	Ubiquitin-protein ligase E3C	3.71434
Q15751	HERC1	Probable E3 ubiquitin-protein ligase HERC1	-2.27102
Q5T447	HECTD3	E3 ubiquitin-protein ligase HECTD3	-1.72739
Q63HN8	RNF213	E3 ubiquitin-protein ligase RNF213	1.12201
Q8IU81	IRF2BP1	Probable E3 ubiquitin-protein ligase IRF2BP1	2.24709
Q14527	HLTF	E3 ubiquitin transferase HLTF	-1.38585
Q92890	UFD1L	Ubiquitin recognition factor in ER-associated degradation protein 1	1.47869
Deubiquitinase
O95630	STAMBP	STAM-binding protein	1.02357
Q9BSY9	DESI2	Deubiquitinase DESI2	1.38381
Q70CQ2	USP34	Ubiquitin carboxyl-terminal hydrolase 34	-1.95038
